# Atypical Structural Tendencies Among Low-Complexity Domains in the Protein Data Bank Proteome

**DOI:** 10.1101/807438

**Authors:** Sean M. Cascarina, Mikaela R. Elder, Eric D. Ross

**Affiliations:** Department of Biochemistry and Molecular Biology, Colorado State University, Fort Collins, CO 80523, USA

**Keywords:** Low-complexity domain, α-helix propensity, β-sheet propensity, intrinsic disorder, protein structure

## Abstract

A variety of studies have suggested that low-complexity domains (LCDs) tend to be intrinsically disordered and are relatively rare within structured proteins in the protein data bank (PDB). Although LCDs are often treated as a single class, we previously found that LCDs enriched in different amino acids can exhibit substantial differences in protein metabolism and function. Therefore, we wondered whether the structural conformations of LCDs are likewise dependent on which specific amino acids are enriched within each LCD. Here, we directly examined relationships between enrichment of individual amino acids and secondary structure preferences across the entire PDB proteome. Secondary structure preferences varied as a function of the identity of the amino acid enriched and its degree of enrichment. Furthermore, divergence in secondary structure profiles often occurred for LCDs enriched in physicochemically similar amino acids (e.g. valine vs. leucine), indicating that LCDs composed of related amino acids can have distinct secondary structure preferences. Comparison of LCD secondary structure preferences with numerous pre-existing secondary structure propensity scales resulted in relatively poor correlations for certain types of LCDs, indicating that these scales may not capture secondary structure preferences as sequence complexity decreases. Collectively, these observations provide a highly resolved view of structural preferences among LCDs parsed by the nature and magnitude of single amino acid enrichment.

**Author Summary:** The structures that proteins adopt are directly related to their amino acid sequences. Low-complexity domains (LCDs) in protein sequences are unusual regions made up of only a few different types of amino acids. Although this is the key feature that classifies sequences as LCDs, the physical properties of LCDs will differ based on the types of amino acids that are found in each domain. For example, the sequences “AAAAAAAAAA”, “EEEEEEEEEE”, and “EEKRKEEEKE” will have very different properties, even though they would all be classified as LCDs by traditional methods. In a previous study, we developed a new method to further divide LCDs into categories that more closely reflect the differences in their physical properties. In this study, we apply that approach to examine the structures of LCDs when sorted into different categories based on their amino acids. This allowed us to define relationships between the types of amino acids in the LCDs and their corresponding structures. Since protein structure is closely related to protein function, this has important implications for understanding the basic functions and properties of LCDs in a variety of proteins.
