## Supplementary material for "Atypical Structural Tendencies Among Low-Complexity Domains in the Protein Data Bank Proteome": File S5

### Sheet: Sheet1
Tag Name/Abbreviation	Tag Sequence
AviTag	GLNDIFEAQKIEWHE
Calmodulin	KRRWKKNFIAVSAANRFKKISSSGAL
PolyGlu	EEEEEE
E-tag	GAPVPYPDPLEPR
FLAG	DYKDDDDK
HA	YPYDVPDYA
PolyHis	5-10 consecutive His
Myc	EQKLISEEDL
NE	TKENPRSNQEESYDDNES
S	KETAAAKFERQHMDS
SBP	MDEKTTGWRGGHVVEGLAGELEQLRARLEHHPQGQREP
Softag 1	SLAELLNAGLGGS
Softag 3	TQDPSRVG
Spot	PDRVRAVSHWSS
Strep-tag II	WSHPQFEK
TC	CCPGCC
Ty	EVHTNQDPLD
V5	GKPIPNPLLGLDST
VSV	YTDIEMNRLGK
Xpress	DLYDDDDK
